# The neurocognitive role of working memory load when Pavlovian motivational control affects instrumental learning

**DOI:** 10.1101/2022.08.01.502269

**Authors:** Heesun Park, Hoyoung Doh, Eunhwi Lee, Harhim Park, Woo-Young Ahn

## Abstract

Research suggests that a fast, capacity-limited working memory (WM) system and a slow, incremental reinforcement learning (RL) system jointly contribute to instrumental learning. Thus, situations that strain WM resources alter instrumental learning: under WM loads, learning becomes slow and incremental, the reliance on computationally efficient learning increases, and action selection becomes more random. It is also suggested that Pavlovian learning influences people’s behavior during instrumental learning by providing hard-wired instinctive responses including approach to reward predictors and avoidance of punishment predictors. However, it remains unknown how constraints on WM resources affect instrumental learning under Pavlovian influence. Thus, we conducted a functional magnetic resonance imaging (fMRI) study (N=49) in which participants completed an instrumental learning task with Pavlovian–instrumental conflict (the orthogonalized go/no-go task) both with and without extra WM load. Behavioral and computational modeling analyses revealed that WM load reduced the learning rate and increased random choice, without affecting Pavlovian bias. Model-based fMRI analysis revealed that WM load strengthened RPE signaling in the striatum. Moreover, under WM load, the striatum showed weakened connectivity with the ventromedial and dorsolateral prefrontal cortex when computing reward expectations. These results suggest that the limitation of cognitive resources by WM load promotes slow and incremental learning through the weakened cooperation between WM and RL; such limitation also makes action selection more random, but it does not directly affect the balance between instrumental and Pavlovian systems.

**Author Summary:** Among multiple decision-making systems of humans and animals, the Pavlovian system is known for promoting automatic and instinctive behaviors. Understanding the Pavlovian influence on decision-making can offer valuable insights into the mechanism of impulsive and addictive behaviors. Previous studies suggested that prefrontal executive control can be important in regulating the Pavlovian influence. We tested if reducing cognitive resources available for executive control modulates the Pavlovian influence, by adding WM load to an instrumental learning task where Pavlovian influence is beneficial in some conditions but detrimental in others. Contrary to our expectation, constraining cognitive resources with WM load failed to significantly change the contribution of Pavlovian system. Nonetheless, with behavioral analysis and computational modeling, we revealed that WM load promotes slower learning and makes decisions noisier in an instrumental learning task with Pavlovian components. FMRI analysis revealed that WM load strengthens the RPE signaling in striatum upon observing the outcome and weakens the functional connectivity between the prefrontal cortex and the striatum before making a decision. The current study contributes to understanding how cognitive resource constraints alter learning and decision-making under Pavlovian influence as well as the neural mechanisms of those effects.
