## Supplementary material for "The neurocognitive role of working memory load when Pavlovian motivational control affects instrumental learning": TableS1.xlsx

### Sheet: Sheet1
Group parameter	Mean	Standard Deviation	0.025	0.975	R ̂
b	0.36	0.14	0.08	0.66	1
ρ_rew	13.27	2.18	9.69	18.25	1
ρ_pun	6.78	0.85	5.26	8.6	1
π	0.23	0.06	0.11	0.36	1
ε	0.34	0.03	0.28	0.41	1
ξ	0.04	0.01	0.02	0.06	1
π_wm	0.27	0.06	0.15	0.4	1
ε_wm	0.19	0.03	0.13	0.25	1
ξ_wm	0.09	0.02	0.07	0.13	1
