## Supplementary material for "The neurocognitive role of working memory load when Pavlovian motivational control affects instrumental learning": TableS2.xlsx

### Sheet: Sheet1
Model No.	Model	LOOIC
1	ϵ,ρ_rew,ρ_pun,b,π,ξ	4844.15
2	ϵ,ρ_rew,ρ_pun,b,π,ξ,π_wm	4733.59
3	ϵ,ρ_rew,ρ_pun,b,π,ξ,ϵ_wm	4589.56
4	ϵ,ρ_rew,ρ_pun,b,π,ξ,ξ_wm	4688.78
5	ϵ,ρ_rew,ρ_pun,b,π,ξ,π_wm,ϵ_wm	4513.23
6	ϵ,ρ_rew,ρ_pun,b,π,ξ,π_wm,ξ_wm	4602.76
7	ϵ,ρ_rew,ρ_pun,b,π,ξ,ϵ_wm,ξ_wm	4586.74
8	ϵ,ρ_rew,ρ_pun,b,π,ξ,π_wm,ϵ_wm,ξ_wm	4494.42
