## Supplementary material for "The neurocognitive role of working memory load when Pavlovian motivational control affects instrumental learning": TableS3.xlsx

### Sheet: Sheet1
Analysis	Peak in region	Number of voxels	Peak voxel				p
			x (mm)	y (mm)	z (mm)	Z
WM load: WMGNG > GNG in anticipation phase	left superior frontal gyrus	3821	-22	0	50	6.03	<0.001
	right middle frontal gyrus	566	29	2	57	5.44	<0.001
	left inferior parietal lobule	2533	-38	-51	41	5.42	<0.001
	right cerebellum	208	27	-63	-30	4.59	0.02
Reward > neutral outcome	left fusiform gyrus	22883	-34	-72	-12	Inf	<0.001
	left superior frontal gyrus	1544	-3	68	4	4.92	<0.001
	left putamen	217	18	5	-12	4.47	0.003
Loss > neutral outcome	right fusiform gyrus	12886	25	-79	-12	Inf	<0.001
	right supplementary motor area	8274	8	16	62	7.47	<0.001
	left inferior frontal gyrus *	1062	-36	21	-10	6.83	<0.001
	left supramarginal gyrus	1146	55	-44	41	5.83	<0.001
	right middle temporal gyrus	539	66	-28	-7	5.41	<0.001
	right median cingulate and paracingulate gyri	233	4	-25	32	4.72	0.002
