## Supplementary material for "The neurocognitive role of working memory load when Pavlovian motivational control affects instrumental learning": TableS4.xlsx

### Sheet: Sheet1
RPE (WMGNG > GNG)	Peak in region	Number of voxels	Peak voxel				p
			x (mm)	y (mm)	z (mm)	Z
Results within ROI *	right caudate	50	13	14	-3	3.96	0.032
	right caudate	21	22	19	13	3.93	0.036
Whole brain results **	right red nucleus	217	11	-21	-10	4.39	0.015
	right cerebellum	199	29	-42	-37	4.31	0.022
	left cerebellum	486	-13	-60	-30	4.27	0.001
	left supplementary motor area	921	-13	0	59	4.23	0.001
	right superior frontal gyrus	478	25	7	55	4.05	0.001
	right middle occipital gyrus	161	36	-67	36	3.86	0.048
