## Supplementary material for "The neurocognitive role of working memory load when Pavlovian motivational control affects instrumental learning": TableS5.xlsx

### Sheet: Sheet1
Analysis	Peak in region	Number of voxels	Peak voxel				p
			x (mm)	y (mm)	z (mm)	Z
WMGNG > GNG [Pavlovian congruent - Pavlovian incongruent]	right caudate	27	22	23	4	3.76	0.057
	left putamen	6	-31	-21	4	3.39	0.166
	left putamen	4	-24	-7	16	3.31	0.205
	left putamen	1	-34	-18	0	3.17	0.286
	left nucleus accumbens	2	-15	5	-19	3.12	0.32
	left putamen	1	-24	-18	9	3.09	0.336
