## Supplementary material for "The neurocognitive role of working memory load when Pavlovian motivational control affects instrumental learning": TableS6.xlsx

### Sheet: Sheet1
Analysis	Peak in region	Number of voxels	Peak voxel				p
			x (mm)	y (mm)	z (mm)	Z
WMGNG > GNG in anticipation phase	left thalamus	195	-20	-16	9	5.04	0.018
	right superior frontal gyrus *	2174	13	56	0	4.9	<0.001
	right anterior cingulate gyrus	567	11	28	16	4.41	<0.001
	left superior occipital gyrus	170	-15	-70	27	4.24	0.032
	left superior frontal gyrus	332	-8	30	30	4.08	0.001
	right posterior cingulate	251	1	-70	11	3.84	0.006
